# Discovery of a novel inhibitor of macropinocytosis with antiviral activity

**DOI:** 10.1101/2023.10.25.563967

**Authors:** Bartlomiej Porebski, Wanda Christ, Alba Corman, Martin Haraldsson, Myriam Barz, Louise Lidemalm, Maria Häggblad, Juliana Ilmain, Shane C. Wright, Matilde Murga, Jan Shlegel, Erdinc Sezgin, Gira Bhabha, Volker M Lauschke, Miguel Lafarga, Jonas Klingström, Daniela Huhn, Oscar Fernandez-Capetillo

**Author notes:** **Lead Contact:** Oscar Fernandez-Capetillo, Science for Life Laboratory, Division of Genome Biology, Department of Medical Biochemistry and Biophysics, Karolinska Institute, S-171 21 Stockholm, Sweden, Twitter: @KP_Twitt_llo.

## Abstract

Several viruses hijack various forms of endocytosis in order to infect host cells. Here, we report the discovery of a new molecule with antiviral properties that we named virapinib, which limits viral entry by macropinocytosis. The identification of virapinib derives from a chemical screen using High-Throughput Microscopy, where we identified new chemical entities capable of preventing infection with a pseudotype virus expressing the spike (S) protein from SARS-CoV-2. Subsequent experiments confirmed the capacity of virapinib to inhibit infection by SARS-CoV-2, as well as by additional viruses, such as Monkeypox virus and TBEV. Mechanistic analyses revealed that the compound inhibited macropinocytosis, limiting this entry route for the viruses. Importantly, virapinib has no significant toxicity to host cells. In summary, we present a new molecule that inhibits viral entry via the endocytic route, offering a new alternative to prevent viral infection.
