## Supplementary material for "Discovery of a novel inhibitor of macropinocytosis with antiviral activity": Table S1

### Sheet: TABLE S1
Table S1. List of reagents used in this study
ANTIBODIES
TARGET	MANUFACTURES	REFERENCE #
ACE2	Sigma-Aldrich	SAB3500977
SCoV2 S	GeneTex	632604
SCoV2 N	a gifr from Dr Pamela Österlund
Monkeypox virus	Abcam	ab35219
Tick-borne encephalitis virus	R&D Systems	MAB10106
Dengue virus	Abcam	ab41349
Andes virus	human convalescent serum from previously infected patient 'Micke'
GFP	Abcam	ab290
GAPDH	Abcam	ab9485
Tubulin	Abcam	ab176560
VIRUSES
VIRUS	ID	PROPAGATION HOST	MOI
SARS-CoV-2 ancestral	isolate SARS‑CoV‑2/human/SWE/01/2020; Genbank accession: MT093571	Vero-E6	0.1; 10 for entry time-course and EM
SARS-CoV-2 Alpha (infection in cells)	hCov-19/Sweden/21-53839/2021	Vero-E6	0.1
SARS-CoV-2 Alpha (infection in spheroids)	hCoV-19/sweden720-53846/2020	Vero-E6	1
SARS-CoV-2 Delta	SARS-CoV-2/hu/DK/SSI-H11	Vero-E6	0.1
SARS-CoV-2 Omicron BA.1	hCoV-19/Sweden/21-55629_SWE_i1/2021	Vero-E6	0.1
Monkeypox	Isolate SARS-CoV-2/human/SWE/01/2020; Genbank accession MT093571	Vero	0.5
Dengue	strain ID 4397-11	C6/36 mosquito cells	0.5
Tick-borne encephalitis	Sofjin isolate	Vero-E6	0.5
Andes	isolate Chile-9717869	Vero-E6	5
PRIMERS
GENE	FORWARD	REVERSE
HMGCS1	AAGTCACACAAGATGCTACACCG	TCAGCGAAGACATCTGGTGCCA
HMGCR	GACGTGAACCTATGCTGGTCAG	GGTATCTGTTTCAGCCACTAAGG
MKV	GGAAAGTGGACCTCAGCTTACC	GCTTCTCCACTTGCTCTGAGGT
SARS-CoV-2 E	ACAGGTACGTTAATAGTTAATAGCGT	ATATTGCAGCAGTACGCACACA
GAPDH	ACCTGACCTGCCGTCTAGAAAA	CAAAGTGGTCGTTGAGGGCAAT
